# The genetic evolution of acral melanoma

**DOI:** 10.1101/2023.10.18.562802

**Authors:** Meng Wang, Satoshi Fukushima, Yi-Shuan Sheen, Egle Ramelyte, Noel Cruz Pacheco, Chenxu Shi, Shanshan Liu, Ishani Banik, Jamie D. Aquino, Martin Sangueza Acosta, Mitchell Levesque, Reinhard Dummer, Jau-Yu Liau, Chia-Yu Chu, A. Hunter Shain, Iwei Yeh, Boris C. Bastian

**Affiliations:** Department of Dermatology, University of California San Francisco, San Francisco, CA, USA; Helen Diller Family Comprehensive Cancer Center, University of California San Francisco, San Francisco, CA, USA; Department of Dermatology and Plastic Surgery, Faculty of Life Sciences, Kumamoto University, Kumamoto, Japan; Department of Dermatology, National Taiwan University Hospital and National Taiwan University College of Medicine, Taipei, Taiwan; Department of Dermatology, University of Zurich, Zurich, Switzerland; Department of Pathology, University of California San Francisco, San Francisco, CA, USA; Hospital Obrero, Caja Nacional de Salud, La Paz, Bolivia

## Abstract

Acral melanoma is an aggressive type of melanoma with unknown origins, arising on the sole, palm, or nail apparatus. It is the most common type of melanoma in individuals with dark skin and is notoriously challenging to treat. Our study examined exome sequencing data from 139 tissue samples, spanning different progression stages, collected from 37 patients. We found that 78.4% of the melanomas displayed one or more clustered copy number transitions with focal amplifications, recurring predominantly on chromosomes 5, 11, 12, and 22. These genomic “hailstorms” were typically shared across all progression stages within individual patients. Genetic alterations known to activate *TERT* also arose early. By contrast, mutations in the MAP-kinase pathway appeared later during progression, often leading to different tumor areas harboring non-overlapping driver mutations. We conclude that the evolutionary trajectories of acral melanomas substantially diverge from those of melanomas on sun-exposed skin, where MAP-kinase pathway activation initiates the neoplastic cascade followed by immortalization later. The punctuated formation of hailstorms, paired with early *TERT* activation, suggests a unique mutational mechanism underlying the origins of acral melanoma. Our findings highlight an essential role for telomerase, likely in re-stabilizing tumor genomes after hailstorms have initiated the tumors. The marked genetic heterogeneity, in particular of MAP-kinase pathway drivers, may partly explain the limited success of targeted and other therapies in treating this melanoma subtype.
