## Supplemental Table 1 for "The genetic evolution of acral melanoma"

### Sheet: TableS1
Table S1. Clinical information and sequencing metrics of all sequencing areas.
Case	Area	Exome-seq_Depth	Targeted-seq_Depth	Purity	Ploidy	Whole-Genome doubling(WGD)	Anatomical_location	Gender	Age_At_First_Diagnosis(y)	Race/Ethnicity	Time_of_Metastasis_Excision(relative to Primary)	Therapy_Before_Excision	Primary_Thickness(mm)	Patient_status(death=1)	Survival_time(years)
001	Normal	261.22	NA	NA	NA	NA	Right sole	Female	88	Hispanic/Latino	NA	NA	4	NA	NA
	MIS	119.51	1425	0.177	2.177	No					NA	NA
	Invasive	257.32	788.95	0.473	2.062	No					NA	NA
006	Normal	136.57	NA	NA	NA	NA	Heel	Male	46	Hispanic/Latino	NA	NA	8	NA	NA
	MIS	167.41	NA	0.506	3.935	Yes					NA	NA
	Invasive	21.48	NA	0.71	4.016	Yes					NA	NA
042	Invasive	50	494.73	0.7	3.099	Yes	right hand(Finger tip III)	Female	77	Caucasian	NA	Ipilimumab	4	1	1
	Metastasis	81.51	921.99	0.755	3.051	Yes	Lung				236 days (before)	NA
043	Normal	25.29	NA	NA	NA	NA	right hand(Finger tip III)	Male	63	Caucasian	NA	NA	6	1	2.58
	Invasive	65.44	549.8	0.779	3.896	Yes	right hand(Finger tip III)				NA	NA
	Metastasis	81.28	598.16	0.937	3.728	Yes	Subcutaneous, lumbar right area				807 days (after)	Radiotherapy
048	Normal	42.12	NA	NA	NA	NA	right foot	Female	74	Caucasian	NA	NA	3.5	1	2.98
	MIS	36.49	NA	0.624	2.052	No	right foot				NA	NA
	Invasive1	86.2	NA	0.823	1.993	No	right foot				NA	NA
	Invasive2	136.12	701.53	0.849	1.986	No	right foot				NA	NA
	Metastasis	74.56	1015.76	0.67	2.017	No	lymph node, right groin				28 days (after)	NA
049	Normal	100.59	NA	NA	NA	NA	Left sole	Male	66	Asian	NA	None	10	0	7.25
	MIS	90.79	1064.56	0.17	2.901	Yes	Left sole				NA
	Invasive	106.14	665.65	0.446	3.107	Yes	Left sole				NA
	Metastasis	125.76	530.61	0.6	2.679	Yes	Lymph node, inguinal				Same time
050	Normal	119.67	NA	NA	NA	NA	Lymph node, axillary	Male	80	Asian	NA	None	6.5	NA	NA
	MIS	128.5	42.41	0.097	3.358	Uncertain(likely yes)	Left index finger				NA
	Invasive	95.66	1111.68	0.83	3.002	Yes	Left index finger				NA
	Metastasis	103.44	892.6	0.888	2.012	No	Lymph node, axillary				Same time
058	Normal	12.07	NA	NA	NA	NA	left foot skin (metastasis adjacent)	Male	73	Caucasian	NA	NA	7	1	3.37
	Invasive	97.28	771.83	0.823	2.016	No	Left sole				NA	NA
	Metastasis	180.29	945.75	0.937	2	No	Subcutaneous, left foot				368 days (after)	NA
060	Normal	52.15	NA	NA	NA	NA	Right heel	Male	86	Caucasian	NA	NA	6	1	2.77
	Invasive	120.58	857.42	0.83	1.963	No	Right heel				NA	NA
	Metastasis	58.8	414.03	0.872	1.983	No	Lymph node				127 days (after)	NA
061	Normal	50.86	NA	NA	NA	NA	Lymph node, Rosenmuller	Female	69	Asian	NA	None	2.5	NA	NA
	MIS	182.29	251.87	0.192	2.12	No	Right sole				NA
	Invasive	99.51	949.56	0.808	3.9	Yes	Right sole				NA
	Metastasis	127.78	1668.28	0.681	2.017	No	Lymph node, Rosenmuller				Same time
062	Normal	45.6	NA	NA	NA	NA	Beneath thumbnail	Male	73	Asian	NA	None	16.5	0	5.25
	MIS	144.14	1611.19	0.415	1.972	No	Beneath thumbnail				NA
	Invasive A	120.29	1183.76	0.693	2.018	No	Beneath thumbnail				NA
	Invasive B	96.3	984.43	0.789	3.075	Yes	Beneath thumbnail				NA
	Metastasis 1A	165.18	2049.75	0.588	3.086	Yes	Lymph node, axillary				Same time
	Metastasis 1B	151.37	1007.7	0.792	3.053	Yes	Lymph node, axillary				Same time
	Metastasis 2	107.31	1182.28	0.269	3.375	Yes	Lymph node, axillary				Same time
066	Normal	45.66	NA	NA	NA	NA	Plantar	Female	46	Asian	NA	None	2.3	0	4.58
	MIS	106.19	325.57	0.311	2.085	No					NA
	Invasive	103.83	NA	0.609	2.014	No					NA
067	Normal	37.8	NA	NA	NA	NA	Heel	Male	80	Asian	NA	None	21	0	5.67
	Invasive1	54.61	480.51	0.48	2.77	Yes					NA
	Invasive2	218.1	NA	0.603	2.635	Yes					NA
068	Normal	19.21	NA	NA	NA	NA	Thumb	Male	69	Asian	NA	None	14	1	3.5
	Invasive	150.33	868.52	0.912	3.562	Yes	Thumb				NA
	Metastasis	193.24	1103.42	0.856	3.069	Yes	Lymph node, axillary				Same time
069	Normal	42.32	NA	NA	NA	NA	Big toe	Male	68	Asian	NA	None	5.3	1	2
	Invasive	119.73	912.93	0.9	1.946	No	Big toe				NA
	Metastasis	68.08	784.26	0.673	1.815	No	Lymph node, inguinal				Same time
070	Normal	46.93	NA	NA	NA	NA	Plantar	Male	82	Asian	NA	None	3	NA	NA
	MIS	75.96	NA	0.269	2.119	No					NA
	Invasive	121.56	NA	0.789	2.07	No					NA
074	Normal	76.66	NA	NA	NA	NA	Plantar	Female	77	Asian	NA	None	2.8	0	6
	MIS	41.81	343.6	0.091	3.906	Uncertain(likely yes)					NA
	Invasive1	92.05	647.52	0.425	3.061	Yes					NA
	Invasive2	45.62	452.25	0.352	1.847	Uncertain(Likely no)					NA
079	Normal	56.41	NA	NA	NA	NA	Index finger	Female	50	Asian	NA	None	4.1	0	7.67
	MIS	31.72	NA	0.133	3.29335	Uncertain(likely yes)					NA
	Invasive	96.66	NA	0.305	4.019	Yes					NA
080	Normal	79.51	NA	NA	NA	NA	right foot(lateral, adjacent to sole)	Male	90	Asian	NA	None	8	NA	NA
	MIS	196.28	558.68	0.142	2.084	No					NA
	Invasive	135.41	817.47	0.833	1.86	No					NA
082	Normal	51.85	NA	NA	NA	NA	Palm	Male	82	Asian	NA	None	6	1	3.83
	MIS	15.67	349.69	0.078	4.723	Uncertain(likely yes)					NA
	Invasive	87.24	594.74	0.567	3.517	Yes					NA
086	Normal	22.96	NA	NA	NA	NA	Right heel	Female	86	Asian	NA	None	5	1	4.23
	Invasive	38.62	NA	0.376	2.109	No	Right heel				NA
	Metastasis1	78.82	NA	0.61	2.026	No	Left heel, satellite metastasis (skin)				12 months (after)
	Metastasis2	35.35	NA	0.579	2.078	No	Lymph node, inguinal				24 months (after)
088	Normal	63.6	NA	NA	NA	NA	Left sole	Female	46	Asian	Same time	None	10	1	1.17
	Invasive	72.13	NA	0.606	2.133	No	Left sole				NA
	Metastasis	41.5	NA	0.628	2.278	No	Lymph node, inguinal and femoral				Same time
096	Normal	102.21	NA	NA	NA	NA	Left sole	Male	72	Asian	NA	None	2	1	1.09
	Invasive1	65.77	872.49(a different area)	0.273	4.19	Yes	Left sole				NA
	Invasive2	114.42	602.08	0.17	4.024	Yes	Left sole				NA
	Metastasis1	84.66	1376.78	0.643	3.81	Yes	Lymph node, inguinal				Same time
	Metastasis2	171.77	1185.66	0.821	3.548	Yes	Subcutaneous, left groin				3.5 months (after)
099	Normal	38.9	NA	NA	NA	NA	Loco-regional(skin, leg, left)	Female	84	Asian	NA	None	8	1	3.05
	Invasive1	182.38	902.21	0.89	2.023	No	Left sole				NA
	Invasive2	101.22	830.91	0.782	1.968	No	Left sole				NA
	Metastasis1	102.93	990.55	0.641	1.953	No	Loco-regional(skin, ankle, lower left)				15 months (after)
	Metastasis2	96.69	920.3	0.917	1.917	No	Loco-regional(skin, leg, left)				36 months (after)	adjuvant radiotherapy + PDR001 (C3D1)
100	Normal	50.62	NA	NA	NA	NA	Loco-regional(skin, foot, dorsal, right)	Male	69	Asian	NA	None	1.7	0	6.31
	MIS	97.17	550.92	0.445	1.999	No	Right fourth toe				NA
	Metastasis1	41.49	223.87	0.839	2.027	No	Loco-regional(skin, foot, dorsal, right)				11 months (after)
	Metastasis2	177.28	1158.66	0.573	2.882	Yes	Brain				29 months (after)	dacarbazine
101	Normal	241	NA	NA	NA	NA	Right great toe	Female	63	Asian	NA	None	10	0	4.09
	Invasive1	97.19	NA	0.584	3.294	Yes	Right great toe				NA
	Invasive2	66.13	NA	0.653	3.384	Yes	Right great toe				NA
	Metastasis	312.74	NA	0.669	3.005	Yes	Salivary gland				36 months (after)
102	Normal	65.12	NA	NA	NA	NA	Left heel, lateral	Female	77	Asian	NA	None	3.2	1	3.95
	MIS	115.92	627.88	0.566	1.988	No	Left heel, lateral				NA
	Invasive1	148.85	722.83	0.808	1.981	No	Left heel, lateral				NA
	Invasive2	57.81	354.68	0.764	2.009	No	Left heel, lateral				NA
	Metastasis1	110.42	803.55	0.572	2.04	No	Lymph node, inguinal				15 months (after)
	Metastasis2	85.18	576.19(a different area)	0.638	2.02	No	Lymph node, inguinal				14 months (after)
	Metastasis3	295.32	1081.24(a different area)	0.7	2.01	No	Brain				40 months (after)
104	Normal	34.81	NA	NA	NA	NA	Left great toe, subungual	Male	52	Asian	NA	None	5.2	0	3.07
	Invasive1	62.2	NA	0.541	2.098	No	Left great toe, subungual				NA
	Invasive2	128.59	NA	0.756	2.048	No	Left great toe, subungual				NA
	Metastasis	124.74	NA	0.891	2.073	No	Lymph node, groin				22 months (after)
105	Normal	94.88	NA	NA	NA	NA	Left sole(below second to fifth toe)	Female	77	Asian	NA	None	>10	0	2.76
	Invasive	205.07	841.5	0.823	2.039	No	Left sole(below second to fifth toe)				NA
	Metastasis1	118.72	2087.28	0.624	2.022	No	Lymph node				Same time
	Metastasis2	347.46	1221.39	0.503	2.035	No	Subcutaneous, left inguinal				21.5 months (after)
107	Normal	91.1	NA	NA	NA	NA	Lymph node	Male	58	Asian	NA	None	3.5	0	0.25
	Invasive1	230.23	928.32	0.536	2.967	Yes	Right index finger				NA
	Invasive2	166.44	932.13	0.379	3.202	Yes	Right index finger				NA
108	Normal	80.04	NA	NA	NA	NA	Loco-regional(skin, foot and leg, right)	Female	72	Asian	NA	None	2.5	0	1.52
	MIS	186.57	1471.92	0.134	3.785	Uncertain(likely yes)	Right foot				NA
	Invasive	107.17	491.19	0.119	3.432	Uncertain(likely yes)	Right foot				NA
	Metastasis	116.88	1412.93	0.353	3.127	Yes	Loco-regional(skin, foot and leg, right)				Same time
110	Normal	47.71	NA	NA	NA	NA	Right thumb	Male	50	Asian	NA	None	10	0	1.42
	MIS	104.28	NA	0.157	1.9	No					NA
	Invasive1	89.71	NA	0.911	1.98	No					NA
	Invasive2	112.44	NA	0.883	2.003	No					NA
111	Normal	145.95	NA	NA	NA	NA	Loco-regional(skin, left lower leg)	Female	50	Asian	NA	None	1.2	0	12.52
	Metastasis1	192.98	NA	0.54	1.997	No					11 years and 1 month (after)
	Metastasis2	114.23	NA	0.555	2.033	No					11 years and 9 months (after)
113	Normal	44.43	NA	NA	NA	NA	Lymph node, axillary	Female	63	Asian	NA	None	2.4	1	0.39
	Invasive1	81.39	513.72	0.646	1.954	No	Right palm, lateral				NA
	Invasive2	50.61	283.93	0.767	2.057	No	Right palm, lateral				NA
	Metastasis	122.85	846.78	0.679	1.999	No	Lymph node, axillary				1 month (after)
114	Normal	97.58	NA	NA	NA	NA	Loco-regional(skin, medial foot, right)	Male	82	Asian	NA	None	3.3	1	5.48
	Invasive	178.1	923.96	0.455	3.167	Yes	Right heel				NA
	Metastasis	98.8	1189.88(a different area)	0.806	3.083	Yes	Loco-regional(skin, medial foot, right)				5 years and 0.5 months (after)
E	Normal	186.5	NA	NA	NA	NA	Blood	Male	NA	Caucasian	NA	NA	5.5	NA	NA
	Invasive/primary	189.5	NA	0.788	1.984	No	Left sole				NA
	Loco_Met1	241.79	NA	0.89	1.99	No	Loco-regional(skin, left heel)				7 months (after)
	Loco_Met2	254.09	NA	0.898	1.942	No	Loco-regional(skin, left heel)				11 months (after)
	Loco_Met3	209.11	NA	0.893	1.91	No	Loco-regional(skin, left heel)				14 months (after)
	LN_Met	212.76	NA	0.89	1.898	No	Lymph node, left groin				12 months (after)
A19T	Normal	57.64	NA	NA	NA	NA	Blood	Male	51	Caucasian	NA	NA	15	1	0.74
	Invasive	77.71	NA	0.931	3.264	Yes	Lower extremities				NA
	Metastasis	66.24	NA	0.731	3.146	Yes	Subcutaneous, right groin				NA
